# Copper transport shapes parasite metabolism and dissemination in *Toxoplasma gondii*

**DOI:** 10.64898/2026.04.29.721613

**Authors:** Lucas Pagura, Jaden Todd-Nelson, Capucine Merlet, Jack C. Hanna, Laura Faulds, Sambamurthy Chandrasekaran, Shinhye Chloe Park, Kiana Koehler, Nishita Karikatti, Yamil Sanchez-Rosario, Michael D.L. Johnson, Alexandre Bougdour, Mohamed-Ali Hakimi, Caroline Bissardon, Peter Cloetens, Matthew W. Bowler, Stephen J. Fairweather, Giel van Dooren, Anita A. Koshy, Clare R. Harding

## Abstract

Copper is a conserved cofactor; required for aerobic mitochondrial respiration by eukaryotes. In parasitic eukaryotes the mechanisms of copper uptake, and the role of copper within the cell, are not well understood. Here, we identify and validate two copper transporters of *Toxoplasma gondii* (Ctr1 and Ctr2) and determine the role of copper in parasite metabolism, dissemination and pathogenesis. We show Ctr1 is localised to the plasma membrane where it is required for copper uptake. Deletion leads to a loss of parasite-associated copper, linked with a significant growth defect and dramatic metabolic shift from mitochondrial respiration to glycolysis. Loss of Ctr1 was fully and rapidly rescued by exogenous copper, demonstrating a potential secondary copper uptake pathway. In contrast, Ctr2 localised to intercellular vesicles and was dispensable during rapid tachyzoite growth. Ctr2 expression was important for parasite survival under copper-limited conditions and for parasite survival and dissemination during *in vivo* infection. Together, these findings reveal a critical role for copper uptake in shaping metabolic plasticity and highlight the importance of nutrient transport in apicomplexan metabolism and pathogenesis.
