## Supplementary material for "Copper transport shapes parasite metabolism and dissemination in *Toxoplasma gondii*": Table S3

### Sheet: Sheet1
Table S2. Quantitative metabolomics
Metabolite	Log2 fold change	adj. p value
Bathocuproine disulfonic acid		0.847345
Bathocuproine disulfonic acid		0.770811
Arg-Asn-Asp-Pro		0.772006
[FA (17:2)] 10E_16-heptadecadien-8-ynoic acid
[ST (2:0)] (7E)-(1S_3R_6R)-6_19-epidioxy-9_10-seco-5(10)_7-cholestadiene-1_3-diol		0.44865
[PS (16:0)] 1-hexadecanoyl-sn-glycero-3-phosphoserine
[GL (18:0/20:4)] 1-(9Z-octadecenoyl)-2-(5Z_8Z_11Z_14Z-eicosatetraenoyl)-3-O-alpha-D-glucuronyl-sn-glycerol	-4.38934	0.806208
indigo	-3.55502	0.709206
HEPES	-3.43864	0.590581
Lotaustralin	-3.12619	0.499466
[FA (15:4)] 6_8_10_12-pentadecatetraenal	-2.78804	1.01012
[ST (3:0)] (5Z_7E)-(1S_3R_24R)-22-oxa-9_10-seco-5_7_10(19)-cholestatriene-1_3_24-triol	-2.69646	0.722215
MOPS	-2.46097	0.654191
[FA methyl_methyl_ethyl(10:2)] 3-methyl-6-(1-methyl-ethyl)-3_9-decadien-1-ol	-2.37922	1.05915
Citrate	-2.30854	0.816025
2-Furoate	-2.14734	0.923598
2-(Acetamidomethylene)succinate	-2.09979	0.632457
cis-1_2-Dihydroxy-1_2-dihydrodibenzothiophene	-2.00649	0.589556
[SP (16:0)] N-(hexadecanoyl)-sphinganine	-1.98602	1.48429
PG(18:1(11Z)/22:6(4Z_7Z_10Z_13Z_16Z_19Z))	-1.88353	1.94384
[FA oxo(8:0)] 3-oxo-octanoic acid	-1.8551	0.812485
Guanidinoacetate	-1.78898	0.926734
[FA] Methyl jasmonate	-1.74575	1.05782
[PR] (+)-15-nor-4-thujopsen-3-one	-1.6865	1.85342
Hordatine A	-1.65226	1.2457
N-Nonanoylglycine	-1.594	0.795573
[PR] 1_13-Dihydroxy-herbertene	-1.55868	1.09613
4-Guanidinobutanoate	-1.55576	0.901138
P-DPD	-1.53725	2.56394
[PC (16:0/22:6)] 1-hexadecanoyl-2-(4Z_7Z_10Z_13Z_16Z_19Z-docosahexaenoyl)-sn-glycero-3-phosphocholine	-1.50508	1.45733
Triethanolamine	-1.45026	0.80279
Iminoglycine	-1.44444	2.81442
IMP	-1.42931	1.33047
[FA (11:1)] 10-undecenoic acid	-1.42886	0.711094
[FA oxo(5:1/5:0/4:0)] (1R_2R)-3-oxo-2-(2'Z-pentenyl)-cyclopentanebutanoic acid	-1.41419	0.559269
Methyl cinnamate	-1.39843	0.630729
1-deoxyxylonojirimycin	-1.39221	1.87559
S-Adenosyl-L-methionine	-1.38378	0.737067
L-Dehydroascorbate	-1.38365	1.87565
5-Hydroxypentanoate	-1.38355	0.997016
O-Butanoylcarnitine	-1.36916	4.90686
D-Sorbitol	-1.32757	1.9019
a Cysteine adduct	-1.3156	1.02027
N-Acetyl-D-fucosamine	-1.31482	0.874352
2S-Hydroxytetradecanoic acid	-1.31071	0.815842
Triton X-100	-1.29179	0.659245
[SP (16:0)] N-(hexadecanoyl)-sphing-4-enine	-1.26284	1.351
[PG (16:0/18:1)] 1-hexadecanoyl-2-(11Z-octadecenoyl)-sn-glycero-3-phospho-(1'-sn-glycerol)	-1.24311	1.27854
(S)-1-Pyrroline-5-carboxylate	-1.23975	1.36768
PI(18:0/22:6(4Z_7Z_10Z_13Z_16Z_19Z))	-1.23355	2.66073
[PC (16:0/18:1)] 1-hexadecanoyl-2-(11Z-octadecenoyl)-sn-glycero-3-phosphocholine	-1.21543	1.8384
PI(18:0/22:5(4Z_7Z_10Z_13Z_16Z))	-1.21456	2.00184
[PG (15:0/15:0)] 1_2-dipentadecanoyl-sn-glycero-3-phospho-(1'-sn-glycerol)	-1.20664	1.84668
[PC (14:0/18:1)] 1-tetradecanoyl-2-(9Z-octadecenoyl)-sn-glycero-3-phosphocholine	-1.20483	0.731866
(9Z)-Tetradecenoic acid	-1.19302	0.651491
Xylitol	-1.19005	2.45111
Docosahexaenoicacid	-1.18144	1.02002
Urate	-1.16915	0.685626
[FA oxo(5:2/5:0/6:0)] (1R_2R)-3-oxo-2-pentyl-cyclopentanehexanoic acid	-1.16548	0.709077
Xanthine	-1.15741	1.1652
1-22:1-2-18:3-phosphatidylserine	-1.14977	2.03121
Bis(2-ethylhexyl)phthalate	-1.1352	0.632433
Tetradecanoic acid	-1.12865	0.651961
Quassin	-1.12678	1.21325
[FA oxo(15:0)] 4-oxo-pentadecanoic acid	-1.11584	0.580511
L-Aspartate	-1.11465	1.57416
[PS (18:0/22:6)] 1-octadecanoyl-2-(4Z_7Z_10Z_13Z_16Z_19Z-docosahexaenoyl)-sn-glycero-3-phosphoserine	-1.09645	1.22136
[PE methyl(16:0/16:0)] 1_2-dihexadecanoyl-sn-glycero-3-phospho-N-methylethanolamine	-1.08474	0.639344
Oxaloacetate	-1.07133	2.03661
[FA (16:4)] 4_7_10_13-hexadecatetraenoic acid	-1.06632	0.778587
[PE (16:0)] 1-hexadecanoyl-sn-glycero-3-phosphoethanolamine	-1.06131	1.68328
Pralidoxime	-1.06061	1.12411
PC(15:0/20:3(5Z_8Z_11Z))	-1.05067	1.24306
[FA (17:3)] 8Z_11Z_14Z-heptadecatrienoic acid	-1.02349	0.349286
3-Oxododecanoic acid	-1.02167	0.629912
[PE (16:0/18:2)] 1-hexadecanoyl-2-(9Z_12Z-octadecadienoyl)-sn-glycero-3-phosphoethanolamine	-1.01237	1.31122
[PC (18:0/18:2)] 1-octadecanoyl-2-(9Z_12Z-octadecadienoyl)-sn-glycero-3-phosphocholine	-0.992658	0.509343
L-Alanine	-0.978022	1.42536
Cys-Ser-Ser-Tyr	-0.977938	1.25569
Tiglylcarnitine	-0.973526	1.36638
Gly-Ser	-0.972017	2.16351
(2S)-2-Isopropyl-3-oxosuccinate	-0.967016	0.582132
N-Succinyl-L-glutamate	-0.963473	3.01513
N-Methylnicotinamide	-0.963332	1.13007
(S)-3-Methyl-2-oxopentanoic acid	-0.961899	0.572079
[FA oxo(14:0)] 3-oxo-tetradecanoic acid	-0.95847	0.48093
N-acetyl -D- glucosaminitol	-0.957459	2.14123
Spermidine	-0.947798	0.65797
[PS (18:0/20:4)] 1-octadecanoyl-2-(5Z_8Z_11Z_14Z-eicosatetraenoyl)-sn-glycero-3-phosphoserine	-0.94336	1.6316
[PE (16:1)] 1-(1Z-hexadecenyl)-sn-glycero-3-phosphoethanolamine	-0.942729	1.07321
(L-Seryl)adenylate	-0.933702	1.8881
[FA (26:0)] 9-hexacosenoic acid	-0.927932	0.717619
Ala-Phe-Phe-Thr	-0.925766	1.29905
Urocanate	-0.923683	0.32455
[PC (16:0/18:2)] 1-hexadecanoyl-2-(9Z_12Z-octadecadienoyl)-sn-glycero-3-phosphocholine	-0.906744	1.04475
Phenylethyl alcohol	-0.902955	0.507777
L-Olivosyl-oleandolide	-0.902433	0.972746
Creatine	-0.897946	2.85908
PI(16:0/22:5(4Z_7Z_10Z_13Z_16Z))	-0.897768	2.06199
[PC (14:0/18:2)] 1-tetradecanoyl-2-(9Z_12Z-octadecadienoyl)-sn-glycero-3-phosphocholine	-0.889452	1.28917
2-Dehydro-D-xylonate	-0.886583	0.560515
[PE (18:0/18:2)] 1-octadecanoyl-2-(9Z_12Z-octadecadienoyl)-sn-glycero-3-phosphoethanolamine	-0.879915	1.14736
Spermidine	-0.879775	0.6684
[PC (14:0/18:1)] 1-tetradecanoyl-2-(11Z-octadecenoyl)-sn-glycero-3-phosphocholine	-0.872043	1.21646
Phosphoramidate	-0.871424	0.439759
[PC (18:1/22:6)] 1-(11Z-octadecenoyl)-2-(4Z_7Z_10Z_13Z_16Z_19Z-docosahexaenoyl)-sn-glycero-3-phosphocholine	-0.871226	0.61936
[PE (16:0/22:1)] 1-hexadecanoyl-2-(13Z-docosenoyl)-sn-glycero-3-phosphoethanolamine	-0.870803	1.26039
[PR] Perillyl aldehyde	-0.870448	0.695495
Glutathione disulfide	-0.868395	1.61076
L-Carnitine	-0.868053	2.36749
[PC (18:1/22:5)] 1-(11Z-octadecenoyl)-2-(7Z_10Z_13Z_16Z_19Z-docosapentaenoyl)-sn-glycero-3-phosphocholine	-0.865835	0.556569
Sphinganine	-0.865018	0.5512
2-Dehydro-D-xylonate	-0.856114	0.655955
[PC (18:0/22:5)] 1-octadecanoyl-2-(4Z_7Z_10Z_13Z_16Z-docosapentaenoyl)-sn-glycero-3-phosphocholine	-0.854876	0.661754
[PC (16:0/20:4)] 1-hexadecanoyl-2-(5Z_8Z_11Z_14Z-eicosatetraenoyl)-sn-glycero-3-phosphocholine	-0.853963	0.680775
6-seleno-octanoate	-0.852968	0.498185
[FA methyl(5:1)] 3-methyl-4-pentenoic acid	-0.852856	0.594597
1-deoxynojirimycin	-0.849672	0.48826
[PE (16:1)] 1-(1Z-hexadecenyl)-sn-glycero-3-phosphoethanolamine	-0.848681	1.48194
1-20:0-2-18:3-phosphatidylserine	-0.848485	1.54203
3-Oxopropanoate	-0.846204	1.50891
[PG (18:1/18:1)] 1_2-di-(9Z-octadecenoyl)-sn-glycero-3-phospho-(1'-sn-glycerol)	-0.846142	0.451401
PC(16:0/P-18:0)	-0.844009	1.01626
[PI (18:0/20:4)] 1-octadecanoyl-2-(5Z_8Z_11Z_14Z-eicosatetraenoyl)-sn-glycero-3-phospho-(1'-myo-inositol)	-0.843878	1.87439
Taxa-4(20)_11(12)-dien-5alpha-yl acetate	-0.841414	1.02614
Dodecanoic acid	-0.839893	0.782261
[FA hydroxy(17:2)] 7-hydroxy-10E_16-heptadecadien-8-ynoic acid	-0.834996	0.723773
Lys-Asn-Gln	-0.83378	1.92629
4-Hydroxyphenylacetaldehyde	-0.833007	0.799132
Tetracosanoic acid	-0.831437	1.00286
Mearsine	-0.829461	0.480848
[PC (18:1/18:1)] 1-(9Z-octadecenoyl)-2-(9Z-octadecenoyl)-sn-glycero-3-phosphocholine	-0.828379	0.75212
D-Glucarate	-0.828201	0.744519
Diethyl adipate	-0.827681	0.649476
Dimethyl citraconate	-0.82497	0.293874
1_6-diaminohexane	-0.823053	0.265589
[PE (18:0/20:2)] 1-octadecanoyl-2-(11Z_14Z-eicosadienoyl)-sn-glycero-3-phosphoethanolamine	-0.812676	1.00232
PG(18:0/20:3(5Z_8Z_11Z))	-0.810959	0.267396
N-(octanoyl)-L-homoserine	-0.805549	0.50039
Hexadecanoic acid	-0.803005	3.15863
[PE (16:0)] 1-hexadecanoyl-sn-glycero-3-phosphoethanolamine	-0.801961	1.8242
[PC (16:0/16:0)] 1-hexadecanoyl-2-hexadecanoyl-sn-glycero-3-phosphocholine	-0.795964	1.42993
[PR] 1'-Hydroxy-4-keto-gamma-carotene glucoside/ 1'-OH-4-Keto-gamma-carotene glucoside/ (Carotenoid K-G)	-0.792502	0.451252
Spermidine	-0.791474	0.625894
Orotidine	-0.789491	1.4865
[PC (16:0/18:3)] 1-hexadecanoyl-2-(9Z_12Z_15Z-octadecatrienoyl)-sn-glycero-3-phosphocholine	-0.789048	0.953633
4-Nitroaniline	-0.788817	0.353244
PE(18:1(11Z)/22:2(13Z_16Z))	-0.78082	0.742857
Phenylacetic acid	-0.778838	0.836752
[PC (15:0/18:1)] 1-pentadecanoyl-2-(11Z-octadecenoyl)-sn-glycero-3-phosphocholine	-0.772174	1.14933
Phenylpropanoate	-0.770026	0.948033
5'-methylthioformycin	-0.765377	0.848574
Cholesterolsulfate	-0.764131	1.57148
4-Hydroxy-4-methylglutamate	-0.762764	0.991907
[PC (18:1/20:3)] 1-(9Z-octadecenoyl)-2-(5Z_8Z_11Z-eicosatrienoyl)-sn-glycero-3-phosphocholine	-0.762445	0.570271
[PC (15:0/15:0)] 1_2-dipentadecanoyl-sn-glycero-3-phosphocholine	-0.755805	1.45039
[FA oxo(16:0)] 3-oxo-hexadecanoic acid	-0.746356	0.405163
D-Ribose 1_5-bisphosphate	-0.746076	0.266175
[FA (16:2)] 9_12-hexadecadienoic acid	-0.745353	0.691295
[FA oxo(5:1/5:0/8:0)] (1S_2S)-3-oxo-2-(2'Z-pentenyl)-cyclopentaneoctanoic acid	-0.743751	0.552698
2-Oxoglutaramate	-0.729324	1.83655
[SP (16:0)] N-(hexadecanoyl)-sphing-4-enine-1-phosphocholine	-0.727133	1.1597
[PE (16:0/18:1)] 1-Hexadecanoyl-2-(9Z-octadecenoyl)-sn-glycero-3-phosphoethanolamine	-0.720025	1.29196
4-Hydroxy-2-oxoglutarate	-0.718256	0.486215
5-Hydroxyferulate	-0.717289	0.553982
DL-2-Aminooctanoicacid	-0.715121	1.1911
2-Hydroxybutane-1_2_4-tricarboxylate	-0.712695	0.464436
2-Dehydro-3-deoxy-L-rhamnonate	-0.709726	0.679852
Ala-Leu-Lys-Pro	-0.705663	0.274128
Met-Thr-Asp	-0.70245	1.35076
9-Hexadecenoylcholine	-0.702105	1.59707
5'-methylthioformycin	-0.701511	0.339228
[FA (20:0)] 11Z-eicosenoic acid	-0.699259	0.59765
[FA hydroxy(18:0)] 2S-hydroxy-octadecanoic acid	-0.694708	2.55978
2-Oxooctadecanoic acid	-0.69229	0.69453
D-Glucosamine	-0.689506	0.650574
[FA (20:4)] 5Z_8Z_11Z_14Z-eicosatetraenoic acid	-0.683082	0.748183
[PE (18:1)] 1-(9Z-octadecenoyl)-sn-glycero-3-phosphoethanolamine	-0.682881	0.765061
Nummularine F	-0.681347	0.359895
2-isocapryloyl-3R-hydroxymethyl-γ-butyrolactone	-0.681195	0.410128
[FA (16:0)] N-hexadecanoyl-taurine	-0.680873	0.56709
Nitrilotriacetic acid	-0.680633	1.23732
(9Z)-Hexadecenoic acid	-0.673271	0.665425
PC(16:1(9Z)/22:2(13Z_16Z))	-0.671793	0.500805
Taurine	-0.661762	1.37404
O-Acetylcarnitine	-0.652565	2.35521
L-Cysteine	-0.652038	0.726176
[PC (15:1)] 1-(1Z-pentadecenyl)-sn-glycero-3-phosphocholine	-0.651142	1.10072
D-Glycerate	-0.649382	0.832252
1_3_5-trimethoxybenzene	-0.647395	0.431763
Phosphodimethylethanolamine	-0.647341	1.20067
Furcatin	-0.646334	0.47884
[FA (22:4)] 7Z_10Z_13Z_16Z-docosatetraenoic acid	-0.645818	0.683225
2-Hydroxyethanesulfonate	-0.6378	0.854401
Ethyladipicacid	-0.636065	0.370005
[GP (16:0/18:1)] 1-hexadecanoyl-2-(11Z-octadecenoyl)-sn-glycero-3-phosphate	-0.635851	1.76422
(S)-6-Hydroxynicotine	-0.627349	0.412967
Nonanoic acid	-0.624823	0.431475
[PC (14:0/16:1)] 1-tetradecanoyl-2-(9Z-hexadecenoyl)-sn-glycero-3-phosphocholine	-0.623381	0.964715
(2S)-2-{[1-(R)-Carboxyethyl]amino}pentanoate	-0.618494	0.43668
3-sulfopropanoate	-0.616421	0.654865
Glycerophosphoglycerol	-0.611504	0.683643
[PC (16:1)] 1-(1Z-hexadecenyl)-sn-glycero-3-phosphocholine	-0.609885	1.36865
Aspartyl-L-proline	-0.609885	0.667051
[PG (16:0)] 1-hexadecanoyl-sn-glycero-3-phospho-(1'-sn-glycerol)	-0.608683	0.194935
sn-glycero-3-Phosphoethanolamine	-0.608013	0.821618
[GP (14:0/18:1)] 1-tetradecanoyl-2-(9Z-octadecenoyl)-sn-glycero-3-phosphate	-0.6061	2.01855
[PR] Iridotrial	-0.605676	0.426955
Guanine	-0.60504	2.66477
[PC (15:0/16:0)] 1-pentadecanoyl-2-hexadecanoyl-sn-glycero-3-phosphocholine	-0.598543	1.05262
LysoPE(0:0/18:1(11Z))	-0.597093	1.28198
1-20:0-2-18:2-phosphatidylserine	-0.591843	1.12443
[PI (20:4)] 1-(5Z_8Z_11Z_14Z-eicosatetraenoyl)-sn-glycero-3-phospho-(1'-myo-inositol)	-0.588456	1.3977
[FA (18:1)] 9Z-octadecenoic acid	-0.587082	0.608163
2_7-Anhydro-alpha-N-acetylneuraminic acid	-0.582672	0.987884
CAI-1	-0.58188	0.481953
[FA (17:0)] heptadecanoic acid	-0.580012	3.39461
PI(16:0/16:1(9Z))	-0.57623	1.22213
Asp-Cys	-0.574822	0.766607
Icosatrienoic acid	-0.573708	0.51137
N-(Tetradecanoyl)-sphing-4-enine	-0.573088	0.19055
Lys-Val	-0.571946	1.33108
[PC (15:0)] 1-pentadecanoyl-sn-glycero-3-phosphocholine	-0.561766	0.975166
[FA methyl(18:0)] 11R_12S-methylene-octadecanoic acid	-0.554405	0.67427
Furosemide	-0.554193	1.75616
[FA (18:0)] N-(9Z-octadecenoyl)-taurine	-0.552318	0.506138
Xanthosine 5'-phosphate	-0.550785	0.498801
Pentanoate	-0.549795	0.417771
[PC (18:0/20:2)] 1-octadecanoyl-2-(11Z_14Z-eicosadienoyl)-sn-glycero-3-phosphocholine	-0.549754	0.369726
L-Serine	-0.548283	2.6378
L-Cystine	-0.545901	1.09284
[FA methyl(14:0)] 12-methyl-tetradecanoic acid	-0.54514	1.33673
2-C-Methyl-D-erythritol 4-phosphate	-0.543863	0.30334
O-Propanoylcarnitine	-0.537957	0.262865
LysoPC(20:4(5Z_8Z_11Z_14Z))	-0.536983	0.759935
O-Acetyl-L-homoserine	-0.535103	1.55341
antimonite ion	-0.532821	0.476403
Amabiline	-0.530437	0.105104
N6-Methyl-L-lysine	-0.524343	0.920434
4-Hydroxyphenylacetylglycine	-0.522118	0.94732
CTP	-0.520667	0.767064
Betaine	-0.517081	0.483986
SM(d18:1/24:1(15Z))	-0.5112	0.959694
[PI (16:0/18:1)] 1-hexadecanoyl-2-(9Z-octadecenoyl)-sn-glycero-3-phospho-(1'-myo-inositol)	-0.509946	1.74887
[PE (18:1)] 1-(9Z-octadecenyl)-sn-glycero-3-phosphoethanolamine	-0.509814	0.721965
Tiglic acid	-0.505861	0.540793
[FA (24:0)] 15Z-tetracosenoic acid	-0.505425	0.427205
5-L-Glutamyl-taurine	-0.50255	1.13466
Sulfate	-0.49819	1.88684
PS(18:0/18:1(9Z))	-0.496663	0.595557
[FA hydroxy(9:0)] 2-hydroxy-nonanoic acid	-0.492859	0.343357
PI(16:0/22:3(10Z_13Z_16Z))	-0.492378	1.80267
L-Cystathionine	-0.484581	0.864699
Icosadienoic acid	-0.483081	0.351537
16-hydroxypalmitate	-0.481777	1.40585
[SP (17:0)] heptadecasphing-4-enine	-0.478042	1.56137
Methylimidazoleacetic acid	-0.471568	0.344749
N-Acetyl-L-citrulline	-0.466534	1.41709
[PS (16:0/20:0)] 1-hexadecanoyl-2-eicosanoyl-sn-glycero-3-phosphoserine	-0.466288	0.248088
(2E)-2-butylidene-4-hydroxy-5-methyl-3(2H)-furanone	-0.463351	0.221019
5_6-Dihydrothymine	-0.46103	1.14055
[PS (18:0)] 1-octadecanoyl-sn-glycero-3-phosphoserine	-0.460999	0.796637
2-oxobut-3-enanoate	-0.442141	0.481805
[PC (18:0)] 1-octadecanoyl-sn-glycero-3-phosphocholine	-0.440564	0.664961
2-Hydroxymalonate	-0.438285	0.355126
3-Phospho-D-glyceroyl phosphate	-0.435066	0.896375
L-Glycericacid	-0.434871	0.206627
[PE (18:0)] 1-octadecanoyl-sn-glycero-3-phosphoethanolamine	-0.429682	0.837698
Diethylene glycol	-0.428137	0.266302
Hexanoylglycine	-0.42109	0.453549
omega-Cyclohexylundecanoic acid	-0.420838	0.655294
Chlorate	-0.419996	0.321795
[PC acetyl(10:2)] 1-decyl-2-acetyl-sn-glycero-3-phosphocholine	-0.415875	0.238817
gamma-L-Glutamyl-D-alanine	-0.413022	0.682474
Brugine	-0.407796	1.10947
Quinate	-0.407745	0.256198
L-Erythrulose	-0.403	0.280412
Glu-Met-Asp-His	-0.40094	0.416857
versiconal	-0.375718	0.203571
GDP	-0.375119	0.612977
L-Threonine	-0.374616	0.653876
PS(16:0/18:2(9Z_12Z))	-0.370303	0.591758
L-Allothreonine	-0.370172	0.879949
N-hydroxyvaline	-0.368086	0.26822
Asn-Pro	-0.36765	0.562686
2-Aminomalonate semialdehyde	-0.365682	0.226401
L-Asparagine	-0.364584	0.788721
Leu-Asn	-0.361783	0.349176
(R_R)-Tartaric acid	-0.361407	0.473848
[SP hydroxy_methyl_methyl(18:2/2:0)] 2S-(hydroxymethyl)-4S-(12-methyloctadecyl)azetidin-3R-ol	-0.361282	0.473648
[FA amino(11:0)] 11-amino-undecanoic acid	-0.35861	0.274108
[FA (16:2)] N-hexadecyl-ethanolamine	-0.358302	0.726556
Tauropine	-0.355549	0.289409
4-Oxoglutaramate	-0.353737	0.338474
2-Acetolactate	-0.352266	0.208511
Phosphite	-0.349008	0.217864
Furfural diethyl acetal	-0.343881	0.207655
[PC acetyl(12:2)] 1-dodecyl-2-acetyl-sn-glycero-3-phosphocholine	-0.343846	0.382457
Uridine	-0.339341	0.324888
Agroclavine	-0.335352	0.909327
[FA (8:0)] octanoic acid	-0.333343	0.223744
UTP	-0.333197	0.565208
1-Palmitoylglycerophosphocholine	-0.330397	0.491337
Hexanoic acid	-0.32606	0.245458
[SP (16:0)] N-(hexadecanoyl)-sphing-4-enine-1-phosphocholine	-0.325211	0.233228
[GL (8:0)] 2-(8-[3]-ladderane-octanyl)-sn-glycerol	-0.319723	0.1357
[PS (18:1/18:1)] 1_2-di-(9E-octadecenoyl)-sn-glycero-3-phosphoserine	-0.314634	0.62224
Asn-Ser-Ser-Tyr	-0.314246	0.35803
PI(16:0/18:2(9Z_12Z))	-0.311667	1.25914
Ascorbate	-0.296459	0.399002
1-18:0-2-18:1-phosphatidylinositol	-0.295242	0.830628
Trimetaphosphate	-0.294831	0.882583
[PS (16:0/18:1)] 1-hexadecanoyl-2-(9Z-octadecenoyl)-sn-glycero-3-phosphoserine	-0.29046	0.546671
N6-Acetyl-N6-hydroxy-L-lysine	-0.288927	0.432495
L-Glutamate 5-semialdehyde	-0.287129	1.41176
L-2-Aminoadipate	-0.281535	0.249359
L-Phenylalanine	-0.280511	0.569411
Phosphocreatine	-0.280216	0.294271
Ala-Pro-Ser	-0.278038	0.629928
LL-2_6-Diaminoheptanedioate	-0.277845	0.863649
Orthophosphate	-0.26487	0.395732
[FA (7:0/2:0)] Heptanedioic acid	-0.264395	0.156821
(S)-2-Aceto-2-hydroxybutanoate	-0.263977	0.193545
(R)-Lactate	-0.26186	0.462437
[PE (16:0/16:0)] 1_2-dihexadecanoyl-sn-glycero-3-phosphoethanolamine	-0.261152	0.679935
3-Phospho-D-glycerate	-0.259391	0.444388
Chlorate	-0.259249	0.159496
D-Glyceraldehyde 3-phosphate	-0.258985	0.197133
1-Oleoylglycerophosphocholine	-0.258176	0.415076
[PC (16:0)] 1-hexadecanoyl-sn-glycero-3-phosphocholine	-0.256083	0.43947
Oxamate	-0.253789	0.131056
PI(16:0/22:2(13Z_16Z))	-0.252215	0.49924
Phosphoramidate	-0.246822	0.234549
O-Acetylneuraminic acid	-0.244541	0.151029
[FA (8:1)] 2Z-octenoic acid	-0.24181	0.148442
LysoPC(16:1(9Z))	-0.24001	0.28483
7_8-benzoflavone	-0.23978	0.234443
Phosphoenolpyruvate	-0.23973	0.46029
Ala-Val-Asp-Ser	-0.238771	0.247427
N-acetyl-demethylphophinothricin	-0.238243	0.197882
gamma-Glutamyl-gamma-aminobutyraye	-0.236078	0.460652
N-Acetyl-L-histidine	-0.234618	0.351741
Ala-Ala-Ser	-0.2298	0.210584
[PR] Iridotrial	-0.219819	0.130806
Asp-Asp	-0.219542	0.356089
PS(14:0/18:1(9Z))	-0.217801	0.406629
SM(d18:1/14:0)	-0.217155	0.154507
ADP	-0.215331	0.429081
Asp-Thr-Asp-Pro	-0.214187	0.23436
Perillic acid	-0.212866	0.136558
Picolinamide	-0.211445	0.135003
L-Glutamine	-0.209905	0.576047
Uracil	-0.209695	0.159837
Propanoyl phosphate	-0.209107	0.245785
3-Mercaptolactate	-0.208397	0.0862703
Suberic acid	-0.203355	0.139787
N2-Succinyl-L-ornithine	-0.201013	0.398469
[PC (16:1)] 1-(9Z-hexadecenoyl)-sn-glycero-3-phosphocholine	-0.198187	0.28589
L-Leucine	-0.194564	0.393518
D-Fructose 1_6-bisphosphate	-0.194143	0.232613
1_6_6-Trimethyl-2_7-dioxabicyclo[3.2.2]nonan-3-one	-0.193082	0.125153
3-Methylguanine	-0.190685	0.199097
N-Acetyl-L-aspartate	-0.185959	0.500875
Guanosine	-0.181239	0.317133
L-Tyrosine	-0.179572	0.51823
Thymine	-0.173834	0.327089
Ala-Gly-Ser	-0.172588	0.372843
L-Histidine	-0.156381	0.242159
Pantothenol	-0.156157	0.0539427
Hypoxanthine	-0.154744	0.416185
LysoPC(18:1(9Z))	-0.152744	0.133685
Pro-Ser-Ser	-0.151311	0.161565
Glycyl-leucine	-0.149368	0.261364
[PC (14:0)] 1-tetradecanoyl-sn-glycero-3-phosphocholine	-0.148561	0.193435
Gly-His	-0.145894	0.135187
Glu-Leu-Lys-Pro	-0.144453	0.173173
Pro-Pro-Pro	-0.14383	0.169743
Asp-Ser	-0.14051	0.287502
Ala-Gly-Pro	-0.133346	0.459512
Val-Asp-His	-0.129968	0.157551
His-His	-0.123292	0.104829
D-Alanyl-D-alanine	-0.122132	0.252389
1-butanesulfonate	-0.118492	0.0509619
6-Prenylnaringenin	-0.115795	0.109943
L-Proline	-0.111498	0.161985
3-Sulfino-L-alanine	-0.109254	0.163279
[FA amino(16:0)] 2R-aminohexadecanoic acid	-0.108654	0.125437
Glu-Pro	-0.105361	0.262688
Adenine	-0.104981	0.311252
Asp-Gln-His	-0.104374	0.22404
Phe-Asn	-0.102711	0.127936
[PI (18:0/18:0)] 1_2-di-(9Z-octadecenoyl)-sn-glycero-3-phospho-(1'-myo-inositol)	-0.0921983	0.237704
Imidazole-4-acetate	-0.0917491	0.215881
Ala-Thr-Ser-Tyr	-0.0898458	0.126789
Procollagen 5-(D-galactosyloxy)-L-lysine	-0.0858834	0.120003
Ser-Ser	-0.0763104	0.0877643
Inosine	-0.075646	0.118995
[PC (14:0/14:0)] 1_2-ditetradecanoyl-sn-glycero-3-phosphocholine	-0.0679419	0.0946068
N-Acetyl-D-glucosamine	-0.0664523	0.070974
Ala-Pro	-0.0638017	0.105015
[FA oxo_hydroxy(2:0)] 9-oxo-11R_15S-dihydroxy-5Z_13E-prostadienoic acid	-0.0594075	0.0521805
Glu-Glu-His	-0.0562059	0.045775
N2-Acetyl-L-aminoadipate	-0.0541952	0.0620534
Cytidine	-0.0537151	0.1088
1-Methyladenosine	-0.0505274	0.0830727
PIP(16:0/18:1(11Z))	-0.0437285	0.0470725
Glu-Met-Thr	-0.0431923	0.0385972
Shikimate	-0.0422312	0.0255319
[FA oxo(19:0)] 10-oxo-nonadecanoic acid	-0.0410752	0.033094
D-Ribose 5-phosphate	-0.0365961	0.0296828
L-a-glutamyl-L-Lysine	-0.0336818	0.0218817
GMP	-0.0331763	0.0742589
Asn-Asp-Gln-Ser	-0.0331375	0.0475701
Procollagen 5-(D-galactosyloxy)-L-lysine	-0.0312197	0.0315812
Val-Gly	-0.0226932	0.0316461
Thiamin	-0.0200739	0.0373064
1-Hydroxy-2-(beta-D-glucosyloxy)-9_10-anthraquinone	-0.0185626	0.008107
[PS (18:1)] 1-(9Z-octadecenoyl)-sn-glycero-3-phosphoserine	-0.0182265	0.018885
Ala-Ser	-0.017915	0.0235949
[PS (18:0)] 1-octadecanoyl-sn-glycero-3-phosphoserine	-0.0173765	0.0153354
Glutathione	-0.0081869	0.00658284
L-Pipecolate	-0.0068163	0.0234179
6-Acetamido-3-aminohexanoate	-0.0032228	0.00552895
[SP hydrox] 6-hydroxysphing-4E-enine	-0.0025092	0.00176249
Hypotaurine	-0.0003843	0.00032353
Thiamin diphosphate	0.00486925	0.00455224
[GL methyl(15:0/8:0)] 1-(14-methyl-pentadecanoyl)-2-(8-[3]-ladderane-octanyl)-sn-glycerol	0.00504497	0.00911157
4-Trimethylammoniobutanoate	0.00652466	0.00994165
5'-Oxoinosine	0.00749713	0.0143987
CDP	0.013856	0.0084295
Choline phosphate	0.017018	0.038485
L-Methionine	0.02037	0.0295478
L-Arginine	0.0209793	0.0354764
Thr-His	0.0214384	0.0387548
Lys-Val-Pro	0.0265445	0.0724781
[PI (20:4)] 1-(5Z_8Z_11Z_14Z-eicosatetraenoyl)-sn-glycero-3-phospho-(1'-myo-inositol)	0.0289647	0.0174189
Leu-Asp-Gly	0.0344215	0.0341632
Leu-Ser	0.035343	0.0728392
Ala-Asn	0.0378861	0.0592991
Asp-Cys-Cys-Ser	0.0429529	0.0318265
Glu-Thr-Thr	0.0434728	0.0348284
2_3_4_5-Tetrahydrodipicolinate	0.0438492	0.0914928
3-nitro-2-pentanol	0.0458432	0.194658
Pyrrole-2-carboxylate	0.0462291	0.0238026
Thr-Ser	0.0568488	0.0396433
[PS (18:1)] 1-(9Z-octadecenoyl)-sn-glycero-3-phosphoserine	0.0583813	0.0819068
[PI (18:0/18:0)] 1_2-di-(9Z-octadecenoyl)-sn-glycero-3-phospho-(1'-myo-inositol)(ammonium salt)	0.0590828	0.129876
[FA trihydroxy(4:0)] 2_3_4-trihydroxy-butanoic acid	0.0617003	0.0480967
Lys-Tyr	0.0619123	0.0763696
Met-Asp-Ser	0.0623619	0.0237832
Glu-Ala-Pro	0.0629446	0.0725639
Leu-Asp-Gln	0.0640014	0.0409512
Adenosine	0.0673188	0.0713648
2-oxo-5-chloro-4-pentenoate	0.0679464	0.0433394
Creatinine	0.0713838	0.155738
sn-Glycerol 3-phosphate	0.0723815	0.225391
4-Aminobutanoate	0.0807375	0.0451149
Flavonol 3-O-[beta-L-rhamnosyl-(1->6)-beta-D-glucoside]	0.0817374	0.0727014
Ne_Ne dimethyllysine	0.0832087	0.0970385
Asn-Gly	0.0837907	0.0851339
Phe-Asp	0.085188	0.0611315
Val-Asp-Gly	0.0863161	0.0904761
Glycylproline	0.091777	0.208212
D-Glucose 6-phosphate	0.0922461	0.0483871
2-Dehydro-3-deoxy-D-gluconate	0.0929514	0.0777104
Carnosine	0.0932139	0.123141
anigorufone	0.0935668	0.140128
gamma-Glutamyl-gamma-aminobutyraldehyde	0.094058	0.218286
N-Acetyllactosamine	0.0944912	0.0618932
N5-Ethyl-L-glutamine	0.0983771	0.220594
Miraxanthin-III	0.102102	0.11313
2-Butenoate	0.104459	0.0579882
S-Adenosyl-L-homocysteine	0.106304	0.19315
Leu-Thr-Gln	0.108982	0.363414
Retronecine	0.111504	0.0767649
CMP	0.112028	0.184503
Asn-Met-Gln-Ser	0.115923	0.155227
dTMP	0.118003	0.159635
Ngamma-Monomethyl-L-arginine	0.120201	0.107449
Glu-Asp-Thr	0.121039	0.0653023
[PC acety] 1-acetyl-sn-glycero-3-phosphocholine	0.123945	0.135325
D-Glucono-1_5-lactone 6-phosphate	0.124464	0.540209
Val-Asp-Pro	0.12706	0.128153
Thr-Ala	0.1324	0.132793
N-Acetyl-beta-D-glucosaminylamine	0.134691	0.0865885
FAD	0.137106	0.177653
UDP	0.140808	0.453114
[PG (18:1)] 1-(9E-octadecenoyl)-sn-glycero-3-phospho-(1'-sn-glycerol)	0.142703	0.19562
N-acetyl-(L)-arginine	0.14576	0.340954
L-Tryptophan	0.145915	0.250864
Thr-Asp-Pro	0.146451	0.188391
Leu-Asp-Ser	0.147821	0.12212
Glycine	0.148378	0.13033
[PI (16:0)] 1-hexadecanoyl-sn-glycero-3-phospho-(1'-myo-inositol)	0.149751	0.14243
[SP (14:0)] 1-deoxy-tetradecasphinganine	0.151352	0.116832
Leu-Ala	0.159753	0.239296
Leu-Gln	0.164681	0.34663
Coprine	0.165427	0.714268
Thr-Asp-His	0.166537	1.04313
2-(acetylamino)-1-5-anhydro-2-deoxy-3-O-b-D-galactopyranosyl-D-arabino-Hex-1-enitol	0.167161	0.0924602
Val-Asp-Ser	0.168484	0.159363
L-1-Pyrroline-3-hydroxy-5-carboxylate	0.170272	0.429189
4-Pyridoxate	0.171633	0.155988
Ser-His	0.17452	0.181898
Cys-Leu-Met-Pro	0.177974	0.131903
L-Glutamyl 1-phosphate	0.178419	0.384191
Asp-Pro-Ser	0.181155	0.356595
Pyridoxine phosphate	0.186736	0.260161
GTP	0.187132	0.285897
Apiole	0.187229	0.0777201
Ile-Val	0.19014	0.0953053
N2-Succinyl-L-arginine	0.191495	0.248248
Ala-Asp-Asp	0.193314	0.378605
sn-glycero-3-Phospho-1-inositol	0.198809	0.285878
[PI (16:0)] 1-hexadecanoyl-sn-glycero-3-phospho-(1'-myo-inositol)	0.200094	0.251347
Asn-Asp	0.201187	0.422724
Leu-Asn-Asp	0.201789	0.270321
Asp-Arg	0.205962	0.156873
Ectoine	0.208473	0.647694
Glu-Pro	0.209009	0.511301
6-Phospho-D-gluconate	0.210244	0.704643
Thr-Gln-Pro	0.211567	0.229149
L-Tyrosine methyl ester	0.211663	0.303661
N-Acetylmethionine	0.213066	0.526663
N-Acetylglutamine	0.213077	0.436378
methiin	0.213398	0.384768
Fagomine	0.217377	0.897606
Thr-Ala-Asp	0.220691	0.336967
Val-Asn-Asp	0.222443	0.783123
L-Lysine	0.2263	0.289087
NAD+	0.228923	0.653744
Glu-Asp	0.233064	1.10212
L-Methionine S-oxide	0.233867	0.219238
ATP	0.242947	0.526513
myo-Inositol	0.247176	0.447863
UDP-glucose	0.248174	0.931973
N-Ribosylnicotinamide	0.254128	0.728519
sn-glycero-3-Phosphocholine	0.254836	1.06554
Ala-Asp-Arg	0.255358	0.472379
His-Leu	0.261264	0.824273
Asp-Asp-Gly	0.262057	0.7701
N-Acetyl-aspartyl-glutamate	0.264375	0.716869
N(pi)-Methyl-L-histidine	0.264584	0.737704
Arg-Thr-Asp-Ser	0.267768	0.737457
Gyromitrin	0.269177	0.727772
Phenolphthalin	0.27098	0.324024
Ala-Gly-His	0.271772	0.654232
Triadimefon	0.272257	0.851901
Ala-Leu-Ala-Asp	0.278191	0.193243
Phosphonoacetaldehyde	0.282004	1.05244
UDP-N-acetyl-D-glucosamine	0.283086	0.645325
D-Ribose	0.285608	0.501476
Thr-Asp-Ser	0.286166	0.440226
Ala-Asp-Gly	0.287774	0.168653
Gly-Arg	0.288929	0.352564
UMP	0.297781	0.801947
Ala-Leu-Thr-Ala	0.298311	0.918381
Leu-Ala-Asp	0.302769	0.871881
Ala-Met-Ala-Asp	0.306824	0.265478
CMP-N-trimethyl-2-aminoethylphosphonate	0.308796	0.611621
Isonicotineamide	0.310698	0.933188
Ala-Val-Pro-Ser	0.313119	0.894876
Val-Asp-Asp	0.313157	0.619883
N_N'-Dimethylurea	0.318931	0.219257
Cystathioninesulfoxide	0.319493	0.478754
(R)-2-Hydroxyglutarate	0.321763	0.402093
5-Methylcytidine	0.322227	1.19163
NG_NG-Dimethyl-L-arginine	0.32594	0.529469
Ser-Arg	0.333585	0.359119
Glu-Asp-Ile	0.334251	0.346491
Ala-Asp-Gln	0.335808	0.524817
CoA	0.336089	0.937551
Imidazole-4-acetaldehyde	0.338169	0.158144
[GP (16:0/18:0)] 1-hexadecanoyl-2-(9Z-octadecenoyl)-sn-glycero-3-phospho-(1'-myo-inositol-3'-phosphate)	0.33835	0.710616
1-nitrohexane	0.338584	1.4616
Leu-Val	0.339833	0.664719
D-Glucosamine 6-phosphate	0.343547	1.47865
Leu-Lys	0.348735	0.471243
Val-His	0.348739	1.22667
CoA	0.349252	1.85115
Lys-Arg	0.350074	0.61217
Glu-His-Thr	0.35062	0.637212
α-aminooxy-β-phenylpropionate	0.355405	0.531012
D-Phenylalanine	0.357795	0.246449
Val-Asn	0.360197	0.299767
Asn-Pro-Ser	0.363572	0.328152
Leu-Leu-Gln	0.365775	0.576585
Pro-His	0.366024	0.73034
Casein K	0.366892	2.16926
Glu-Gly	0.36772	0.906004
N-Carbamyl-L-glutamate	0.3681	1.23568
Glu-Ala-His	0.37325	0.611565
NADH	0.373759	1.02753
Asp-Gln-Pro	0.374828	0.491442
Leu-Met-Cys	0.375949	1.15422
Leu-Asp-Asp	0.389982	0.910472
Ile-Glu	0.390419	1.39775
1-Aminocyclopropane-1-carboxylate	0.390626	3.14874
Pyridoxine	0.391056	2.466
Ala-Leu-Leu-Cys	0.392111	0.310772
Ala-Cys-Pro-Ser	0.392207	0.498575
2-amino-3_7-dideoxy-D-threo-hept-6-ulosonate	0.392257	0.594351
Leu-Asp	0.393318	1.20321
beta-Alanyl-L-arginine	0.396203	0.555228
[PI (18:1)] 1-(9Z-octadecenoyl)-sn-glycero-3-phospho-(1'-myo-inositol)	0.400341	0.571001
Glu-Glu-Gly	0.400723	1.06623
N-Formimino-L-glutamate	0.408583	1.2152
(S)-ATPA	0.418551	1.53815
(R)-S-Lactoylglutathione	0.423271	0.841997
Choline	0.426246	0.726344
Ile-Thr	0.426848	1.34557
3-acetamidopropanal	0.429346	1.54219
Trp-Gly	0.430864	0.485759
Ala-Asp-Gly	0.432365	0.856115
Phe-Ala	0.432904	0.187047
N-Succinyl-LL-2_6-diaminoheptanedioate	0.437796	0.472753
Glu-Met	0.440955	1.16146
Thienamycin	0.441624	1.62938
Deoxycytidine	0.444532	0.640556
Ala-Pro	0.449672	0.161768
(S)-1-Pyrroline-5-carboxylate	0.461319	1.67293
L-Ornithine	0.462001	0.809516
L-Arabinonate	0.466724	1.08654
Phe-Arg	0.470051	0.958111
N-Acetyl-L-glutamate	0.474517	1.78498
(1-Ribosylimidazole)-4-acetate	0.480027	1.9899
Leu-Arg	0.482634	0.944611
Asn-His	0.49043	1.16444
Ala-Ala-Asp-Pro	0.490727	0.59663
N-Acetyl-ala-ala-ala-methylester	0.492374	1.0746
Muramic acid	0.495066	1.70399
Leu-Tyr	0.502329	0.175059
Pantothenate	0.503763	1.4148
AMP	0.504647	1.25018
N6_N6_N6-Trimethyl-L-lysine	0.507591	1.35216
Gentioflavine	0.508469	0.919396
Ile-Pro	0.513829	0.726413
1-thio-β-D-glucose	0.515807	0.508339
Asp-Thr-Asp-Asp	0.517305	1.27689
N-Acetyl-D-glucosamine 6-phosphate	0.517411	1.33633
Narceine	0.520575	0.955866
Thr-Arg	0.52184	0.431636
Carbetamide	0.523278	0.402619
D-myo-Inositol 1_2-cyclic phosphate	0.524267	1.48255
L-4-Hydroxyglutamate semialdehyde	0.526106	1.43858
Glu-Tyr	0.526636	1.39402
Lys-Val	0.528676	1.03282
Glu-Thr	0.52868	1.25696
(-)-erythro-(2R_3R)-dihydroxybutylamide	0.529448	1.74333
3'_5'-Cyclic AMP	0.532515	0.447472
Lys-Thr-His	0.536276	2.32668
2-Deoxy-D-ribose 5-phosphate	0.536322	0.54258
Thr-Thr-Thr	0.547142	1.12064
Camptothecin	0.548989	0.830544
Glu-Arg	0.550874	1.51604
Glu-Glu-Thr	0.555401	1.22667
Ala-Thr-Ala-Asp	0.558876	0.623221
D-Gluconic acid	0.560752	0.901267
N4-(Acetyl-beta-D-glucosaminyl)asparagine	0.565298	0.559035
L-Ala-L-Glu	0.569172	1.65916
Val-Arg	0.571494	0.926455
histidine methyl ester	0.574855	1.52789
Thromboxane B2	0.575259	0.286808
dAMP	0.578433	1.96174
3-Ureidopropionate	0.579095	1.86618
[PI (18:0)] 1-octadecanoyl-sn-glycero-3-phospho-(1'-myo-inositol)	0.58268	0.783128
Hydroxymethylphosphonate	0.586179	0.299712
[PI (18:0)] 1-octadecanoyl-sn-glycero-3-phospho-(1'-myo-inositol)	0.592856	0.724809
Urethane	0.593804	0.650049
N-Carbamoylsarcosine	0.594458	1.57518
Glu-Leu	0.605513	2.10207
5-6-Dihydrouridine	0.608573	1.69371
Asp-Gly-Pro-Ser	0.610295	0.734556
Dethiobiotin	0.613251	1.58643
4-Imidazolone-5-propanoate	0.631179	2.3654
N4-Acetylaminobutanal	0.63399	0.856613
3-(4-Hydroxyphenyl)lactate	0.641244	1.17311
(S)-4-amino-4_5-dihydro-2-thiophenecarboxylate	0.64149	1.50666
Glu-Glu-Glu	0.6425	0.942067
Glu-Ser	0.642737	1.62967
Coformycin	0.642788	2.71467
Arg-Leu-Val-Asn	0.649478	0.774775
Ala-Leu-Asp-Asp	0.655003	0.538586
Glu-Glu	0.665323	1.77113
L-Norleucine	0.667161	1.99084
Asn-Arg	0.671503	1.07711
Cys-Pro-Ser	0.673425	2.00787
L-thiazolidine-4-carboxylate	0.676723	0.745133
Tropinone	0.677248	0.350734
Ala-Ala-Gln-Gln	0.678974	0.63221
N_N'-Dimethylurea	0.683696	1.8304
Ala-Ala-Asp	0.689356	1.49556
5-methylthiopentanonitrile oxide	0.695226	1.82666
Gly-Pro-Pro	0.700578	0.876929
Leu-Gly-Arg	0.705988	0.611705
nocardicin G	0.706483	1.1034
Ile-Tyr	0.71797	0.782116
Val-Ala-Arg	0.71856	1.78804
Ala-Asp	0.728455	2.35443
L-proline amide	0.730795	1.85459
Leu-Lys-Pro	0.731407	0.961267
L-alpha-glutamyl-L-hydroxyproline	0.732136	2.32896
Glu-Thr	0.733115	1.59119
D-Cysteine	0.739207	3.76772
Coniferyl aldehyde	0.740135	0.236562
Val-Asn-Arg	0.740725	0.506222
Hydantoin-5-propionate	0.743345	1.38467
Leu-Thr	0.745981	0.78053
Leu-Pro	0.74607	2.68718
Ala-Val-Asp-Asp	0.760453	0.825026
Leu-Ala-Gly	0.764687	2.71315
N-gamma-Acetyldiaminobutyrate	0.768926	1.48669
Glycylprolylhydroxyproline	0.784568	0.97277
Glu-Asp-Pro	0.787921	0.810647
Ethanolamine phosphate	0.790367	1.85396
N6-Acetyl-L-lysine	0.790864	2.42722
3-Ureidoisobutyrate	0.79994	2.50408
Met-His	0.808849	0.507659
Glu-Cys	0.81152	2.48885
Glu-Arg-Pro	0.815304	3.44909
Asp-Val-Pro-Ser	0.818081	0.796988
Met-Met-Val	0.824047	1.99335
BPH-674	0.828953	0.263053
Glucosylgalactosylhydroxylysine	0.839909	0.58423
allylcysteine	0.840258	0.846793
Thr-Ala-Ser	0.843244	1.65387
GammaGlutamylglutamicacid	0.853374	2.52367
Glu-Val	0.854605	2.13017
Leu-Thr-Asp	0.8699	1.33487
Glu-Thr-Thr	0.88913	1.4947
Ala-Asp-Ser	0.899222	1.26549
Succinate	0.902661	2.23803
[Fv] Purpuritenin B	0.929565	2.06495
L-Hypoglycin	0.931645	2.88151
Ala-Met-Val-Pro	0.937306	0.974969
Ser-Ser	0.938434	1.18431
Ala-Met-Met-Ser	0.950113	0.626181
Leu-Val-Ser	0.954841	1.16759
Leu-Leu-Gly	0.959547	2.3111
Gamma-Glutamylglutamine	0.965193	4.3593
5-methylthiopentanonitrile oxide	0.99688	2.41122
Leu-Gln-Pro	1.00165	2.71653
L-isoleucyl-L-proline	1.00512	4.91556
Thr-Cys-Pro	1.01469	3.01689
Leu-Leu-Asn	1.02503	1.42228
N-Acetylserotonin	1.02583	2.72663
2-Oxoglutarate	1.03754	2.697
Thr-Thr-Thr	1.0562	2.11705
Leu-Lys-Asp	1.07832	1.34597
5-Oxoavermectin ''2b'' aglycone	1.08716	0.947711
Phe-Gly	1.10052	0.40679
Leu-Met-Gly	1.10949	2.4205
Met-Thr-Thr	1.10967	2.59383
N-Caffeoylputrescine	1.13475	0.991198
1-Pyrroline-4-hydroxy-2-carboxylate	1.14006	1.65093
Thr-Thr-Ala	1.14035	2.21615
nonulose 9-phosphate	1.1596	1.22261
3_4-Dehydrothiomorpholine-3-carboxylate	1.17092	1.86607
nonulose 9-phosphate	1.17271	1.31292
Leu-Gly-Pro	1.17459	3.27274
Ala-Asp-His	1.18937	1.54747
Lys-Phe	1.20731	1.02538
alpha-Ribazole	1.26459	1.43794
α-(2_6-anhydro-3-deoxy-D-arabino-heptulopyranosid)onate 7-phosphate	1.28087	1.70717
Val-Tyr	1.29441	0.622032
Phe-Thr-Asp	1.32551	0.532474
Leu-Val-Gly	1.33021	2.62185
Thr-Val-Val	1.36413	1.91639
L-Glutamate	1.42546	2.53602
FPL64176	1.43121	1.49145
Purpurin	1.43501	1.62627
[ST (3:0)] (5Z_7E)-(1S_3R)-24-nor-9_10-seco-5_7_10(19)-cholatriene-1_3_23-triol	1.45742	0.522633
Asp-Val-Asp-Ser	1.46092	1.92469
[FA hydroxy_oxo(7:0/2:0)] 4-hydroxy-2-oxo-Heptanedioic acid	1.462	2.00917
Gln-Trp-Gln-Gln	1.48035	1.76977
D-Sedoheptulose 7-phosphate	1.4948	1.93696
2-nitro-1-propanol	1.50393	2.13744
Lobelanine	1.51351	1.85009
γ-thiomethyl glutamate	1.53567	2.88677
nonulose 9-phosphate	1.60192	3.36015
2-Phenethylsulfanyl-5_6_7_8-tetrahydro-benzo[4_5]thieno[2_3- d]pyrimidin-4-ylamine	1.61098	1.16373
gamma-L-Glutamyl-L-cysteine	1.67872	2.3883
Ile-Thr-Ser-Ser	1.67969	1.73491
L-Citrulline	1.70788	2.34621
2-Oxoadipate	1.71418	1.1357
Asp-Phe-Phe-Phe	1.90856	3.35217
Ala-Cys-Tyr-Tyr	1.92595	1.75598
Asp-Met-Asp-Gly	1.95712	1.82989
Protopine	1.96893	1.23538
Ala-Ala-Ala	1.98358	2.33692
(2R_4S)-2_4-Diaminopentanoate	2.10895	1.98135
N6-(1_2-Dicarboxyethyl)-AMP	2.30032	2.92599
Ala-Tyr	2.34161	0.810178
(S)-Malate	2.4692	3.88098
Met-Val	2.49191	0.926878
D-Glucono-1_5-lactone	2.5887	1.44442
Leu-Cys-Gly	2.64261	3.62507
Asp-Met-Thr-Cys	2.95848	2.98342
nocardicin F	3.0201	3.23966
Ala-Met-Thr-Ser	3.03017	2.07606
N-Carbamoyl-L-aspartate	3.0955	1.88784
Orotate	3.58419	1.90436
(S)-Dihydroorotate	4.11746	1.28487
